# Agent-based modeling of the prostate tumor microenvironment uncovers spatial tumor growth constraints and immunomodulatory properties

**DOI:** 10.1101/2023.07.27.550792

**Authors:** Maisa van Genderen, Jeroen Kneppers, Anniek Zaalberg, Elise Bekers, Andries M Bergman, Wilbert Zwart, Federica Eduati

## Abstract

Inhibiting androgen receptor (AR) signaling through androgen deprivation therapy (ADT) reduces prostate cancer (PCa) growth in virtually all patients, but response is temporary, and resistance inevitably develops, ultimately leading to lethal castration-resistant prostate cancer (CRPC). The tumor microenvironment (TME) plays an important role in the development and progression of PCa. In addition to tumor cells, TME-resident macrophages and fibroblasts express AR and are therefore also affected by ADT. However, the interplay of different TME cell types in the development of CRPC remains largely unexplored.

To understand the complex stochastic nature of cell-cell interactions, we created a PCa-specific agent-based model (PCABM) based on *in vitro* cell proliferation data. PCa cells, fibroblasts, “pro-inflammatory” M1-like and “pro-tumor” M2-like polarized macrophages are modeled as agents from a simple set of validated base assumptions. PCABM allows us to simulate the effect of ADT on the interplay between various prostate TME cell types. The resulting *in vitro* growth patterns mimic human PCa.

Our PCABM can effectively model hormonal perturbations by ADT, in which PCABM suggests that CRPC arises in clusters of resistant cells, as is observed in multifocal PCa. In addition, fibroblasts compete for cellular space in the TME while simultaneously creating niches for tumor cells to proliferate in. Finally, PCABM predicts that ADT has immunomodulatory effects on macrophages that may enhance tumor survival. Taken together, these results suggest that AR plays a critical role in the cellular interplay and stochastic interactions in the TME that influence tumor cell behavior and CRPC development.
