## Supplementary Tables S1-2 for "Agent-based modeling of the prostate tumor microenvironment uncovers spatial tumor growth constraints and immunomodulatory properties"

### Sheet: STable 1
Parameter	Description	DCC DMSO	DCC R1881	Source
TUpprol	probability of tumor cell proliferation	0.0389	0.1144	own data
TUpmig	probability of tumor cell migration	0.1	0.1167	40
TUpdeath	probability of tumor cell death	0.00248	0.00248	own data
TUrwalk	random influence on tumor cell movement	0.5	0.5	own data
TUpmax	proliferation capacity of tumor cells	4	4	own data
TUpres*	probability of tumor cell becoming resistant upon proliferation	0.002	0	own data
TUpprolres*	probability of resistant tumor cell proliferation	0.0596	0	own data
TUpmigres*	probability of resistant tumor cell migration	0.1167	0	own data
TUpmaxres*	proliferation capacity of resistant tumor cell	50	0	own data
M1kmax	killing capacity of M1 macrophage	11	11	own data
M1pkill	probability of M1 macrophage killing adjacent tumor cell	0.005	0.1116	own data
M1pmig	probability of M1 macrophage migration	0.2667	0.2667	41
M1rwalk	random influence on M1 macrophage movement	0.8	0.8	41
M1speed	speed of M1 macrophage movement	40	40	41
M1engagementDuration	number of steps M1 macrophage is engaged in killing tumor cell	60	60	41
M2kmax	killing capacity of M2 macrophage	11	11
M2pkill	probability of M2 macrophage killing adjacent tumor cell	0.0348	0.0223	own data
M2pmig	probability of M2 macrophage migration	0.2667	0.2667
M2rwalk	random influence on M2 macrophage movement	0.8	0.8
M2speed	speed of M2 macrophage movement	40	40
M2engagementDuration	number of steps M2 macrophage is engaged in killing tumor cell	60	60
M2TUadd	addition to proliferation probability of tumor cells if M2 macrophages are present in the system.	0	0.0995	own data
Fpprol	probability of fibroblast proliferation	0.0838	0.0838	own data
Fpmig	probability of fibroblast migration	0.4	0.4	own data
Fpdeath	probability of fibroblast death	0.0018	0.0018	own data
Frwalk	random influence on fibroblast movement	0.5	0.5	own data

### Sheet: STable 2
Replicate	Condition	Parameters (median)
1	M1:LNCaP DMSO	TUpprol = 0.1434; M1pkill = 0.0096
1	M1:LNCaP R1881	M1pkill = 0.2006; M1kmax = 12
1	M2:LNCaP R1881	M2pkill = 0.0408; M2kmax = 12
1	M2:LNCaP DMSO	TUpprol = 0.1338; TUpmax = 5
1	M2:LNCaP DMSO	TUpprol = 0.0973; M2pkill = 0.0109
2	M1:LNCaP R1881	M1pkill = 0.1815; M1kmax = 12
2	M1:LNCaP DMSO	TUpprol = 0.1530; M1pkill = 0.0072
2	M2:LNCaP R1881	M2pkill = 0.0434; M2kmax = 11
2	M2:LNCaP DMSO	TUpprol = 0.1293; TUpmax = 5
2	M2:LNCaP DMSO	TUpprol = 0.1118; M2pkill = 0.0218
3	M1:LNCaP DMSO	TUpprol = 0.1684;M1pkill = 0.0051
3	M1:LNCaP R1881	M1pkill = 0.2297; M1kmax = 12
3	M2:LNCaP R1881	M2pkill = 0.0777; M2kmax = 13
3	M2:LNCaP DMSO	TUpprol = 0.1510; TUpmax = 5
3	M2:LNCaP DMSO	TUpprol = 0.1240; M2pkill = 0.0281
